# AI-Based Comparison of UniProt annotations and Literature Across Human Kinases

**DOI:** 10.64898/2026.09.23.753935

**Authors:** Jimin Pei, Qian Cong, Jing Zhang, Nick V. Grishin

## Abstract

Curated protein records and their supporting publications organize biological evidence at different levels of detail. Here, we used AI to independently answer a set of biological questions using either UniProt records or the full texts of the literature cited by those records, and then used AI-based evaluation to compare the resulting answers in terms of information coverage and semantic agreement. Fifty human proteins were selected from ten groups in a kinase sequence collection. Target-identity filtering retained 1,749 protein–publication records representing 1,655 distinct publications. For each protein, an AI language model generated one answer set from UniProt and another from the associated literature. A separate AI-based semantic evaluation compared all 2,500 pairwise combinations of the 50 UniProt-derived and 50 literature-derived answer sets, producing 87,500 question-level comparisons. Literature provided answers to 1,211 of 1,750 protein–question combinations, compared with 1,151 for UniProt. After correction for multiple testing across the 35 questions, literature coverage was significantly higher for autoinhibition and inhibitor type. Mean AI-assigned semantic agreement scores were higher for matched protein pairs (0.692) than for unmatched proteins within the same kinase group (0.384) and for proteins from different kinase groups (0.279). The matching literature-derived answer set ranked first for 49 of the 50 UniProt-derived queries, even after questions about gene symbol and kinase family were excluded. The sole exception was GUCY2C, whose UniProt-derived answer set showed slightly greater agreement with the NPR2 literature-derived answer set than with the GUCY2C literature-derived set. TYR proteins had the greatest overall answer coverage, whereas CK1 and RGC proteins had comparatively limited coverage in UniProt and the literature, respectively. Overall, AI analysis showed that UniProt records and their cited publications contain complementary yet strongly protein-specific biological information. Reporting gaps, question scope, and score aggregation influenced apparent agreement, underscoring that the framework evaluates consistency between AI-derived answers, not their biological accuracy.
