## Supplementary Tables S1 to S7 for "AI-Based Comparison of UniProt annotations and Literature Across Human Kinases"

### Sheet: Table S1
question	uniprot_reported	literature_reported	combined_reported	both_reported	uniprot_only	literature_only	literature_minus_uniprot_percentage_points	mcnemar_exact_p	mean_self_score	comparable_self_questions	semantic_match	partial_match	mismatch	coverage_mismatch	not_comparable	holm_adjusted_p
Official gene symbol	50	50	100	50	0	0	0	1	1	50	50	0	0	0	0	1
Kinase family	49	45	94	45	4	0	-8	0.125	0.839796	49	34	8	3	4	1	1
Is an atypical kinase	3	5	8	1	2	4	4	0.6875	0.0769231	13	1	0	0	12	37	1
Presence of an active kinase domain	46	47	93	45	1	2	2	1	0.938776	49	46	0	0	3	1	1
Presence of an inactive kinase or pseudokinase domain	5	7	12	2	3	5	4	0.726562	0.25	8	2	0	0	6	42	1
Other domains in the kinase protein	48	45	93	44	4	1	-6	0.375	0.682	50	7	36	2	5	0	1
Regulatory domains or motifs	44	49	93	44	0	5	10	0.0625	0.634694	49	2	40	2	5	1	1
Has a signal peptide	9	8	17	7	2	1	-2	1	0.65	10	5	2	0	3	40	1
Is a transmembrane protein	11	11	22	11	0	0	0	1	0.828571	14	11	1	0	2	36	1
Is a receptor	11	8	19	8	3	0	-6	0.25	0.642857	14	9	0	0	5	36	1
Is secreted	1	1	2	1	0	0	0	1	1	1	1	0	0	0	49	1
Proteolytic processing	26	19	45	15	11	4	-14	0.118469	0.35	28	3	8	4	13	22	1
Tissue-expression pattern	47	36	83	34	13	2	-22	0.00738525	0.406122	49	1	25	6	17	1	0.221558
Subcellular localizations	50	50	100	50	0	0	0	1	0.823	50	6	44	0	0	0	1
Substrates	50	50	100	50	0	0	0	1	0.7656	50	5	44	1	0	0	1
Is autophosphorylated	37	40	77	35	2	5	6	0.453125	0.830952	42	34	1	0	7	8	1
Upstream regulators	49	50	99	49	0	1	2	1	0.7326	50	1	46	2	1	0	1
Activation mechanism	47	49	96	47	0	2	4	0.5	0.814898	49	5	41	1	2	1	1
Is autoinhibited	17	39	56	16	1	23	44	2.98023e-06	0.395	40	15	1	0	24	10	0.000104308
Oligomerization state	32	44	76	30	2	14	24	0.00418091	0.615909	44	9	22	1	12	6	0.129608
Modification types	50	49	99	49	1	0	-2	1	0.781	50	10	38	1	1	0	1
Modification effects on activity	47	46	93	45	2	1	-2	1	0.756875	48	4	41	0	3	2	1
Modification effects on localization	24	29	53	21	3	8	10	0.226562	0.586207	29	6	15	0	8	21	1
Direct downstream effectors	38	39	77	33	5	6	2	1	0.59	45	4	31	1	9	5	1
Downstream pathways	48	50	98	48	0	2	4	0.5	0.789	50	5	43	0	2	0	1
Cellular consequences	50	49	99	49	1	0	-2	1	0.744	50	1	49	0	0	0	1
Has activating mutations or variants	34	41	75	33	1	8	14	0.0390625	0.77381	42	32	1	0	9	8	1
Has inactivating mutations or variants	42	49	91	42	0	7	14	0.015625	0.902041	49	43	2	0	4	1	0.4375
Has drug-resistance variants	4	13	17	4	0	9	18	0.00390625	0.333333	12	4	0	0	8	38	0.125
Has inhibitors	35	43	78	35	0	8	16	0.0078125	0.812791	43	33	3	0	7	7	0.226562
Inhibitor types	28	43	71	28	0	15	30	6.10352e-05	0.45814	43	1	27	1	14	7	0.0020752
Is disease-causing	33	34	67	32	1	2	2	1	0.92	35	32	0	1	2	15	1
Associated diseases	38	41	79	37	1	4	6	0.375	0.654762	42	4	31	2	5	8	1
Is cancer-causing	12	9	21	8	4	1	-6	0.375	0.607143	14	8	1	0	5	36	1
Cancer types	36	23	59	21	15	2	-26	0.00234985	0.302439	41	1	16	5	19	9	0.0775452

### Sheet: Table S2
accession	gene	group	retained_literature_records	uniprot_reported	literature_reported	uniprot_mean_reported_answer_characters	literature_mean_reported_answer_characters	self_score	comparable_questions	coverage_mismatches	best_other_literature_accession	best_other_literature_gene	best_other_score	self_minus_best_other	self_rank
O00141	SGK1	AGC	38	20	26	166.5	268.846	0.656	25	5	P28482	MAPK1	0.402083	0.253917	1
O14757	CHEK1	CAMK	51	23	25	155.609	289	0.742593	27	4	P53350	PLK1	0.496296	0.246296	1
O14920	IKBKB	OTHER	46	23	24	183.043	242.042	0.742	25	3	Q9UHD2	TBK1	0.507143	0.234857	1
O14965	AURKA	CAMK	54	23	28	175.087	267.571	0.748077	26	3	P53350	PLK1	0.492308	0.255769	1
O15530	PDPK1	AGC	25	25	21	183.96	310.095	0.74375	24	3	P31749	AKT1	0.488333	0.255417	1
O43318	MAP3K7	TKL	32	22	24	139.136	212.417	0.648077	26	6	Q99683	MAP3K5	0.440741	0.207336	1
O96017	CHEK2	CAMK	45	24	25	159.583	211.52	0.714815	27	4	O14757	CHEK1	0.411667	0.303148	1
P00533	EGFR	TYR	76	33	33	136.545	235.727	0.84697	33	0	P07949	RET	0.639394	0.207576	1
P04049	RAF1	TKL	44	25	25	199.28	243.04	0.691071	28	5	Q99683	MAP3K5	0.464286	0.226786	1
P06213	INSR	TYR	72	30	30	160.533	207.5	0.863333	30	0	P07949	RET	0.59375	0.269583	1
P06493	CDK1	CMGC	41	22	17	210.091	237.353	0.619565	23	5	P24941	CDK2	0.538	0.0815652	1
P07949	RET	TYR	65	30	32	133.5	230.281	0.765152	33	4	P00533	EGFR	0.569118	0.196034	1
P12931	SRC	TYR	47	27	24	196.815	207.583	0.824138	29	2	Q06187	BTK	0.503333	0.320805	1
P16066	NPR1	RGC	6	19	19	86.8947	133.895	0.602273	22	6	P20594	NPR2	0.388889	0.213384	1
P17252	PRKCA	AGC	16	23	25	157.174	168.48	0.712	25	2	P31749	AKT1	0.434483	0.277517	1
P17612	PRKACA	AGC	18	23	25	166.435	193.16	0.624074	27	6	O43318	MAP3K7	0.438462	0.185613	1
P19525	EIF2AK2	OTHER	55	23	26	158.739	272.923	0.672143	28	4	Q9UHD2	TBK1	0.446429	0.225714	1
P20594	NPR2	RGC	12	20	24	106.15	143.417	0.611538	26	8	P16066	NPR1	0.456522	0.155017	1
P24941	CDK2	CMGC	50	21	21	179.238	237.286	0.679167	24	5	P06493	CDK1	0.482609	0.196558	1
P25092	GUCY2C	RGC	6	23	22	94.3043	148.091	0.57931	29	10	P20594	NPR2	0.589286	-0.00997537	2
P28482	MAPK1	CMGC	44	23	23	175.913	255.174	0.714	25	3	Q16539	MAPK14	0.455556	0.258444	1
P31749	AKT1	AGC	64	26	28	240.615	291.286	0.726667	30	5	P17252	PRKCA	0.482143	0.244524	1
P36897	TGFBR1	TKL	31	29	31	130.759	219.097	0.733871	31	3	P00533	EGFR	0.490909	0.242962	1
P48729	CSNK1A1	CK1	10	16	16	111.188	164.688	0.465	20	7	P49674	CSNK1E	0.363636	0.101364	1
P48730	CSNK1D	CK1	23	24	26	137.667	176.962	0.705769	26	3	P49674	CSNK1E	0.505357	0.200412	1
P49674	CSNK1E	CK1	10	19	21	103.316	159.238	0.595833	24	7	P48730	CSNK1D	0.438462	0.157372	1
P50750	CDK9	CMGC	60	22	25	205.318	193.08	0.76	25	1	Q99986	VRK1	0.516667	0.243333	1
P51841	GUCY2F	RGC	2	18	12	82.8889	105.917	0.568421	19	6	Q02846	GUCY2D	0.425	0.143421	1
P51955	NEK2	NEK	20	23	25	144.739	197.64	0.780769	26	3	Q8TD19	NEK9	0.527083	0.253686	1
P53350	PLK1	CAMK	77	25	25	156.08	266.36	0.722222	27	4	O14965	AURKA	0.5	0.222222	1
Q02750	MAP2K1	STE	21	23	24	137.783	174.958	0.78	25	2	Q13153	PAK1	0.474074	0.305926	1
Q02846	GUCY2D	RGC	22	21	22	100.238	167.727	0.63913	23	5	P51841	GUCY2F	0.433333	0.205797	1
Q06187	BTK	TYR	56	26	29	152.346	297.586	0.725	30	4	P12931	SRC	0.424138	0.300862	1
Q13043	STK4	STE	19	23	26	131.348	212.462	0.740385	26	3	Q13188	STK3	0.508929	0.231456	1
Q13153	PAK1	STE	26	27	26	146.481	219.885	0.781481	27	1	Q13188	STK3	0.494444	0.287037	1
Q13188	STK3	STE	19	24	25	165.875	238.56	0.72037	27	4	Q13043	STK4	0.566667	0.153704	1
Q13546	RIPK1	TKL	42	25	27	144.52	196.778	0.666071	28	5	Q9UHD2	TBK1	0.425	0.241071	1
Q15831	STK11	CAMK	37	24	25	189.833	238.8	0.7	26	3	O14965	AURKA	0.396667	0.303333	1
Q16539	MAPK14	CMGC	38	23	23	164.957	202.739	0.592593	27	8	P28482	MAPK1	0.5	0.0925926	1
Q5S007	LRRK2	TKL	57	24	26	162.458	280.115	0.725	28	4	Q9UHD2	TBK1	0.396552	0.328448	1
Q86Y07	VRK2	CK1	9	15	18	142.133	149.278	0.5825	20	7	Q99986	VRK1	0.307692	0.274808	1
Q8TD19	NEK9	NEK	11	23	22	106	206.273	0.691667	24	3	P51955	NEK2	0.455556	0.236111	1
Q8TDX7	NEK7	NEK	12	20	19	128.05	169.895	0.681818	22	5	Q9HC98	NEK6	0.478261	0.203557	1
Q96PY6	NEK1	NEK	9	16	18	103.562	122.222	0.538095	21	7	Q15831	STK11	0.364	0.174095	1
Q99683	MAP3K5	STE	33	23	24	165.783	242.5	0.758	25	3	O43318	MAP3K7	0.608	0.15	1
Q99986	VRK1	CK1	24	20	25	131.35	261.2	0.686	25	5	P50750	CDK9	0.402	0.284	1
Q9BXM7	PINK1	OTHER	52	23	27	172.522	210.111	0.657143	28	5	Q13043	STK4	0.337037	0.320106	1
Q9H4A3	WNK1	OTHER	29	26	28	142.808	222.607	0.772414	29	4	O14757	CHEK1	0.441379	0.331034	1
Q9HC98	NEK6	NEK	16	18	21	122.056	210	0.667391	23	6	Q8TDX7	NEK7	0.556818	0.110573	1
Q9UHD2	TBK1	OTHER	77	23	28	168.783	305.821	0.644643	28	6	O14920	IKBKB	0.482692	0.161951	1

### Sheet: Table S3
group	proteins	uniprot_reported	literature_reported	self_mean	within_other_mean	between_outgoing_mean	within_minus_between
AGC	SGK1, PDPK1, PRKCA, PRKACA, AKT1	117	125	0.692498	0.388199	0.302672	0.0855274
CAMK	CHEK1, AURKA, CHEK2, PLK1, STK11	119	128	0.725541	0.399117	0.298008	0.101109
CK1	CSNK1A1, CSNK1D, CSNK1E, VRK2, VRK1	94	106	0.607021	0.320058	0.235699	0.0843584
CMGC	CDK1, CDK2, MAPK1, CDK9, MAPK14	111	109	0.673065	0.3955	0.305133	0.0903672
NEK	NEK2, NEK9, NEK7, NEK1, NEK6	100	105	0.671948	0.377548	0.281537	0.096011
OTHER	IKBKB, EIF2AK2, PINK1, WNK1, TBK1	118	133	0.697668	0.353059	0.295107	0.0579519
RGC	NPR1, NPR2, GUCY2C, GUCY2F, GUCY2D	101	99	0.600135	0.349683	0.136198	0.213486
STE	MAP2K1, STK4, PAK1, STK3, MAP3K5	120	125	0.756047	0.435537	0.324736	0.110802
TKL	MAP3K7, RAF1, TGFBR1, RIPK1, LRRK2	125	133	0.692818	0.360066	0.302403	0.057663
TYR	EGFR, INSR, RET, SRC, BTK	146	148	0.804918	0.465106	0.303982	0.161123

### Sheet: Table S4
uniprot_group	literature_group	n	mean	sd	median	q1	q3	min	max
AGC	AGC	20	0.388199	0.0556776	0.391154	0.355651	0.417888	0.283929	0.488333
AGC	CAMK	25	0.333247	0.0545609	0.330769	0.296429	0.380769	0.244444	0.435714
AGC	CK1	25	0.272685	0.0580627	0.272	0.229167	0.31	0.163636	0.379167
AGC	CMGC	25	0.333076	0.0522858	0.330357	0.286957	0.366667	0.266667	0.442308
AGC	NEK	25	0.274119	0.0759326	0.269565	0.237037	0.328846	0.138462	0.416667
AGC	OTHER	25	0.319844	0.054666	0.307692	0.282143	0.356667	0.22	0.455172
AGC	RGC	25	0.141809	0.0657797	0.151724	0.0821429	0.203571	0.02	0.26
AGC	STE	25	0.349193	0.0470734	0.340741	0.316667	0.374074	0.26	0.448148
AGC	TKL	25	0.350126	0.0543226	0.333333	0.310714	0.389286	0.283871	0.476923
AGC	TYR	25	0.349944	0.05756	0.353125	0.329032	0.379412	0.224138	0.451724
CAMK	AGC	25	0.32628	0.0465508	0.322222	0.3	0.353333	0.225926	0.417241
CAMK	CAMK	20	0.399117	0.0595388	0.391437	0.36866	0.426854	0.289655	0.5
CAMK	CK1	25	0.291988	0.0869487	0.28	0.225926	0.348148	0.165385	0.47037
CAMK	CMGC	25	0.33598	0.0579836	0.344444	0.307692	0.373214	0.210714	0.425926
CAMK	NEK	25	0.314202	0.0768213	0.303704	0.2625	0.368	0.162963	0.477778
CAMK	OTHER	25	0.321198	0.0477668	0.323333	0.314286	0.333929	0.225	0.432143
CAMK	RGC	25	0.120466	0.0580046	0.123333	0.07	0.175862	0.0178571	0.21
CAMK	STE	25	0.34422	0.0472827	0.341379	0.31	0.382143	0.257143	0.425
CAMK	TKL	25	0.312984	0.0306889	0.310714	0.290323	0.334375	0.262069	0.371429
CAMK	TYR	25	0.314754	0.0374363	0.324242	0.3	0.332353	0.245455	0.403448
CK1	AGC	25	0.244193	0.0601368	0.234615	0.207692	0.292857	0.133333	0.346154
CK1	CAMK	25	0.278877	0.0717656	0.256	0.226923	0.334483	0.165385	0.425926
CK1	CK1	20	0.320058	0.0875622	0.311545	0.252663	0.361561	0.2	0.505357
CK1	CMGC	25	0.250321	0.075826	0.245455	0.192308	0.292	0.108333	0.402
CK1	NEK	25	0.24528	0.0705373	0.247826	0.186364	0.281818	0.104762	0.386207
CK1	OTHER	25	0.246901	0.0706055	0.25	0.182143	0.3	0.146154	0.378571
CK1	RGC	25	0.100928	0.0465025	0.1	0.0714286	0.117241	0	0.203448
CK1	STE	25	0.270213	0.0633286	0.257692	0.219231	0.314815	0.185185	0.408
CK1	TKL	25	0.245533	0.0665348	0.236538	0.193333	0.30625	0.132143	0.371429
CK1	TYR	25	0.239046	0.0644367	0.22	0.190625	0.290909	0.145455	0.374138
CMGC	AGC	25	0.349073	0.0488364	0.348276	0.32069	0.380769	0.225	0.445652
CMGC	CAMK	25	0.35976	0.0616683	0.364286	0.310714	0.414815	0.25	0.466
CMGC	CK1	25	0.301877	0.0743149	0.296296	0.245833	0.352174	0.168	0.516667
CMGC	CMGC	20	0.3955	0.0834171	0.406	0.328953	0.457051	0.252	0.538
CMGC	NEK	25	0.297829	0.0741578	0.311538	0.26	0.345833	0.182	0.447826
CMGC	OTHER	25	0.319606	0.0655032	0.323333	0.265517	0.359259	0.2	0.455769
CMGC	RGC	25	0.117599	0.0486122	0.12	0.0821429	0.144444	0.0384615	0.211111
CMGC	STE	25	0.356487	0.0591082	0.361538	0.315385	0.407692	0.253571	0.453846
CMGC	TKL	25	0.324492	0.049524	0.322581	0.280645	0.364286	0.235714	0.422
CMGC	TYR	25	0.319475	0.0402403	0.336364	0.29375	0.342857	0.234375	0.377778
NEK	AGC	25	0.295851	0.0643101	0.3	0.276923	0.332143	0.188462	0.422
NEK	CAMK	25	0.334315	0.0649831	0.323077	0.3	0.365385	0.224138	0.496
NEK	CK1	25	0.27246	0.0837534	0.246154	0.215385	0.330435	0.133333	0.438462
NEK	CMGC	25	0.308293	0.0704364	0.307407	0.279167	0.355556	0.164	0.438462
NEK	NEK	20	0.377548	0.104285	0.378704	0.295958	0.461232	0.195455	0.556818
NEK	OTHER	25	0.303633	0.0651076	0.303846	0.244444	0.348276	0.196552	0.414815
NEK	RGC	25	0.124484	0.083343	0.125	0.0733333	0.166667	0	0.303704
NEK	STE	25	0.332761	0.0833176	0.342308	0.271429	0.381481	0.162069	0.484615
NEK	TKL	25	0.292147	0.0660931	0.284615	0.251852	0.333333	0.178571	0.419231
NEK	TYR	25	0.269887	0.0663037	0.275862	0.217857	0.3125	0.16129	0.388889
OTHER	AGC	25	0.324278	0.0583135	0.340741	0.27931	0.366667	0.22069	0.417241
OTHER	CAMK	25	0.326309	0.0497959	0.327586	0.307143	0.348148	0.211111	0.441379
OTHER	CK1	25	0.254553	0.0720792	0.253846	0.2	0.303846	0.119231	0.368
OTHER	CMGC	25	0.298295	0.073256	0.286207	0.251852	0.353571	0.159259	0.442308
OTHER	NEK	25	0.287731	0.0653775	0.285185	0.242308	0.335714	0.165385	0.396296
OTHER	OTHER	20	0.353059	0.0754833	0.350747	0.289286	0.412823	0.253571	0.507143
OTHER	RGC	25	0.138237	0.0694676	0.133333	0.0862069	0.172414	0.0307692	0.269231
OTHER	STE	25	0.352719	0.0591061	0.364286	0.32069	0.396154	0.228571	0.426923
OTHER	TKL	25	0.355805	0.0663032	0.357143	0.317241	0.392593	0.217241	0.492
OTHER	TYR	25	0.318037	0.047714	0.317187	0.296429	0.348387	0.227273	0.417241
RGC	AGC	25	0.135421	0.0420836	0.129032	0.109677	0.16	0.0533333	0.212903
RGC	CAMK	25	0.106575	0.0425183	0.1	0.0785714	0.1375	0.0166667	0.183333
RGC	CK1	25	0.0958427	0.0523765	0.0961538	0.0454545	0.132258	0.0275862	0.180769
RGC	CMGC	25	0.110096	0.0496853	0.103448	0.075	0.145833	0.037931	0.203704
RGC	NEK	25	0.111608	0.0550682	0.108333	0.0925926	0.144444	0.0208333	0.253704
RGC	OTHER	25	0.14873	0.0578474	0.148387	0.106667	0.185714	0.06	0.260714
RGC	RGC	20	0.349683	0.0986873	0.349359	0.284889	0.402841	0.182143	0.589286
RGC	STE	25	0.144962	0.0442295	0.144444	0.117241	0.186207	0.0642857	0.222222
RGC	TKL	25	0.16251	0.0682567	0.168966	0.110345	0.203333	0.0533333	0.296667
RGC	TYR	25	0.210034	0.078993	0.210714	0.154839	0.275	0.06	0.315625
STE	AGC	25	0.353759	0.0487455	0.355556	0.32963	0.392593	0.264286	0.443478
STE	CAMK	25	0.340624	0.0557181	0.326923	0.293103	0.381481	0.251724	0.469231
STE	CK1	25	0.298534	0.0768322	0.313793	0.242857	0.357143	0.124	0.401852
STE	CMGC	25	0.341758	0.0664684	0.342593	0.310714	0.378261	0.192308	0.46
STE	NEK	25	0.331499	0.081689	0.344444	0.283333	0.396	0.181481	0.451852
STE	OTHER	25	0.359772	0.0501803	0.357143	0.324138	0.398214	0.275862	0.459259
STE	RGC	25	0.154093	0.0732462	0.157143	0.135714	0.2	0	0.276923
STE	STE	20	0.435537	0.0568972	0.424501	0.399107	0.460185	0.333333	0.566667
STE	TKL	25	0.393004	0.0659545	0.382759	0.348148	0.433333	0.303226	0.608
STE	TYR	25	0.349575	0.0429703	0.342424	0.318182	0.373333	0.27931	0.462069
TKL	AGC	25	0.323166	0.0488295	0.314286	0.289286	0.353333	0.242857	0.424138
TKL	CAMK	25	0.310825	0.0455564	0.310345	0.276667	0.342857	0.213333	0.394444
TKL	CK1	25	0.253675	0.0631828	0.259259	0.225926	0.287097	0.132	0.374074
TKL	CMGC	25	0.299345	0.0449691	0.287097	0.265385	0.339286	0.22	0.384615
TKL	NEK	25	0.285901	0.0641507	0.288462	0.26	0.326923	0.148276	0.390385
TKL	OTHER	25	0.348725	0.0483993	0.33871	0.315	0.386667	0.266667	0.432143
TKL	RGC	25	0.177325	0.0855078	0.175862	0.137931	0.241379	0.0166667	0.331034
TKL	STE	25	0.367243	0.0470975	0.357143	0.336667	0.403704	0.287097	0.464286
TKL	TKL	20	0.360066	0.0321592	0.357604	0.341035	0.375605	0.293103	0.428571
TKL	TYR	25	0.355423	0.0589215	0.342857	0.318182	0.378125	0.270588	0.490909
TYR	AGC	25	0.346126	0.0632766	0.35	0.32931	0.377419	0.216129	0.472727
TYR	CAMK	25	0.321142	0.0510976	0.312121	0.286667	0.362069	0.228125	0.432143
TYR	CK1	25	0.25876	0.0726192	0.25	0.235484	0.306667	0.121212	0.407143
TYR	CMGC	25	0.29539	0.0529184	0.308333	0.251515	0.335484	0.193333	0.378788
TYR	NEK	25	0.253703	0.076828	0.26	0.2	0.313333	0.132258	0.396552
TYR	OTHER	25	0.336712	0.049489	0.341935	0.309677	0.372414	0.2125	0.412903
TYR	RGC	25	0.203451	0.085647	0.196667	0.136667	0.283333	0.0517241	0.319355
TYR	STE	25	0.346552	0.0548253	0.337931	0.310345	0.39	0.253333	0.443333
TYR	TKL	25	0.374006	0.0556284	0.378788	0.351515	0.390909	0.28	0.516667
TYR	TYR	20	0.465106	0.0958758	0.453982	0.409848	0.522279	0.290323	0.639394

### Sheet: Table S5
analysis	# of questions	self_best_count	mean_self	mean_off_diagonal	mean_within_other	mean_between
all_questions	35	49	0.692166	0.287187	0.384387	0.278547
exclude_gene_symbol	34	49	0.679426	0.297907	0.399127	0.288909
exclude_gene_symbol_and_family	33	49	0.672696	0.306423	0.396245	0.298438

### Sheet: Table S6
question	uniprot_GUCY2C_answer	literature_GUCY2C_answer	literature_NPR2_answer	self_score	NPR2_score	self_judgment	NPR2_judgment
Official gene symbol	GUCY2C	GUCY2C.	NPR2.	1	0	semantic_match	mismatch
Kinase family	Adenylyl cyclase class-4/guanylyl cyclase family (receptor guanylyl cyclase C).	Not reported (kinase_family is null in the provided records).	Not reported (kinase_family is null/unspecified in the provided records).	0	0	coverage_mismatch	coverage_mismatch
Is an atypical kinase	It contains a kinase-like domain predicted to be catalytically inactive (kinase-like/pseudokinase).	Not reported; the records describe a kinase-homology/pseudokinase domain but do not classify it as an atypical kinase.	Reported as containing a kinase homology/kinase-like domain; one chunk explicitly describes it as kinase-dead/inactive, consistent with an atypical/pseudokinase-like domain rather than an active protein kinase.	0	1	coverage_mismatch	semantic_match
Presence of an active kinase domain	Not reported; instead the kinase domain is predicted to be catalytically inactive.	Not reported; the kinase-homology region is described as a pseudokinase, and protein-kinase activity is not established in the provided records.	No active protein kinase domain is reported; the kinase-like domain is described as inactive/kinase-dead in the provided evidence.	1	1	semantic_match	semantic_match
Presence of an inactive kinase or pseudokinase domain	Yes. A protein kinase domain is present and predicted to be catalytically inactive (pseudokinase-like).	Yes; a kinase homology domain is described as a pseudokinase domain.	Yes—an intracellular kinase homology/kinase-like domain (KHD) is present; it is described as inactive/kinase-dead in one chunk (another calls activity “uncertain”).	1	1	semantic_match	semantic_match
Other domains in the kinase protein	Extracellular domain (24-430), a single transmembrane helix (431-454), and a guanylate cyclase domain (824-954).	Extracellular ligand-binding domain, one transmembrane domain, a linker region, and a C-terminal guanylyl cyclase catalytic domain; a 63-aa C-terminal extension peptide is also described in one study.	Extracellular ligand-binding domain; single-pass transmembrane region; dimerization/coiled-coil region; C-terminal guanylyl cyclase domain.	0.85	0.9	partial_match	partial_match
Regulatory domains or motifs	C-terminal region mediates interaction with NHERF4; N-linked glycosylation modulates ligand-mediated activation and VIP36 interaction.	A C-terminal type I PDZ-binding motif ("STYF") is reported (mediates IKEPP association/modulation). A kinase-homology-to-cyclase linker region is described as repressing cyclase activity in the absence of ligand.	Putative ATP-binding motif in the KHD (519LXGXXXG525); multiple reported KHD phosphorylation sites (e.g., S513, T516, S518, S523, S526) described as important for activation (per prior work annotation).	0.6	0	partial_match	mismatch
Has a signal peptide	Yes; signal peptide at residues 1-23.	Not reported.	Not explicitly reported; only a “signal-peptide cleavage site” is mentioned in the context of tag placement.	0	1	coverage_mismatch	semantic_match
Is a transmembrane protein	Yes; single-pass type I membrane protein with a transmembrane helix (431-454).	Yes; described as a single-pass transmembrane protein/contains one transmembrane domain.	Yes—single-pass/single-transmembrane receptor with one hydrophobic transmembrane region.	1	1	semantic_match	semantic_match
Is a receptor	Yes; receptor for E. coli heat-stable enterotoxin and activated by endogenous peptides guanylin and uroguanylin.	Yes; described as receptor guanylyl cyclase C / heat-stable enterotoxin receptor.	Yes—natriuretic peptide receptor-B / membrane-bound guanylyl cyclase receptor.	1	1	semantic_match	semantic_match
Is secreted	Not reported; described as a single-pass type I membrane protein (cell membrane/ER membrane).	Not reported.	Not reported for the native protein (a secreted extracellular-domain Fc fusion construct is mentioned, but that is an experimental construct).			not_comparable	not_comparable
Proteolytic processing	Not reported (annotated as a precursor; chain 24-1073).	Not reported.	Not reported (aside from mention of a signal-peptide cleavage site).		1	not_comparable	semantic_match
Tissue-expression pattern	Tissue enriched in intestine (HPA); also referenced from placenta and colon carcinoma in sequence work.	Not reported.	Reported in kidney-derived proximal tubule cells: NPR-B/NPR2 mRNA detected in IHKE-1 human proximal tubule-derived cells; NPR-Bi also detected in IHKE-1 cells and human kidney samples.	0	0	coverage_mismatch	mismatch
Subcellular localizations	Cell membrane (plasma membrane) and endoplasmic reticulum membrane; single-pass type I membrane protein.	Reported at the apical cell surface/plasma membrane (e.g., preferential apical targeting in polarized MDCK cells; plasma membrane/cell surface localization in HEK293 contexts).	Cell surface/plasma membrane localization is reported; some mutants show ER retention and lack of cell-surface expression (e.g., R110C).	0.75	0.75	partial_match	partial_match
Substrates	Uses GTP as substrate to synthesize 3',5'-cyclic GMP (cGMP).	GTP (e.g., MgGTP or MnGTP) as substrate for guanylyl cyclase activity (conversion of GTP to cGMP).	GTP (for guanylyl cyclase activity producing cGMP from GTP).	1	1	semantic_match	semantic_match
Is autophosphorylated	Not reported.	Not reported.	Not reported.			not_comparable	not_comparable
Upstream regulators	Activated by E. coli heat-stable enterotoxin and by endogenous peptides guanylin and uroguanylin; activity regulated by PDZ protein NHERF4; glycosylation modulates ligand-mediated activation.	Heat-stable enterotoxin (STa/ST) activates GC-C; IKEPP reduces STa-mediated activation; N-linked glycosylation is required for ST binding/folding; VIP36 associates with glycosylated GC-C.	C-type natriuretic peptide (CNP/CNP-22) activates NPR2/NPR-B; ATP enhances CNP-dependent activation in membrane assays.	0.75	0.1	partial_match	mismatch
Activation mechanism	Ligand-mediated activation (enterotoxin, guanylin, uroguanylin) stimulates accumulation/production of cGMP; glycosylation at Asn-345/Asn-402 modulates ligand-mediated activation.	Ligand-dependent activation by STa/ST leading to increased intracellular cGMP. Extracellular-domain N-linked glycosylation is required for folding that permits ST binding. IKEPP binding via the C-terminal PDZ-binding motif decreases sensitivity to STa (increases EC50).	Ligand-dependent activation by CNP/CNP-22 increases guanylyl cyclase activity and intracellular cGMP; ATP can enhance CNP-dependent activation; p.Val883Met is described as constitutively active with enhanced CNP-stimulated cGMP production.	0.85	0.75	partial_match	partial_match
Is autoinhibited	Not reported.	Yes; a kinase-homology-to-guanylyl-cyclase linker region is described as repressing cyclase activity in the absence of ligand.	Not reported.	0		coverage_mismatch	not_comparable
Oligomerization state	Homotrimer (catalytically active homotrimer reported for intracellular domain).	The intracellular domain construct (GCC-IDbac) oligomerizes predominantly as a homotrimer, with a smaller fraction as a dimer.	Dimerization is reported: described as a dimeric/homodimeric receptor; WT can form heterodimeric complexes with some variants (e.g., Arg655Cys). (One chunk also notes homodimerization of an Fc fusion construct.)	0.85	0	partial_match	mismatch
Modification types	N-linked glycosylation at multiple Asn residues; one site (Asn-357) noted as not glycosylated.	N-linked glycosylation at multiple extracellular Asn residues (e.g., Asn75, Asn402).	Phosphorylation; N-linked glycosylation; O-linked glycosylation.	1	0.6	semantic_match	partial_match
Modification effects on activity	Glycosylation at Asn-345 and Asn-402 modulates ligand-mediated activation.	N-linked glycosylation affects function: blocking N-linked glycosylation abolishes ST binding; some specific glycosylation-site mutations reduce ST-mediated activation without abolishing basal cyclase activity or ST binding.	KHD phosphorylation sites are annotated as important for activation (per prior work); ER-mediated N-linked glycosylation is required to form an active stimulated catalytic domain, and mutation of Asn-24 reduces stimulated guanylyl cyclase activity.	0.85	0.75	partial_match	partial_match
Modification effects on localization	Not reported (glycosylation described for VIP36 interaction and activation; localization note attributes ER vs plasma membrane forms to differential glycosylation but without a specific causal PTM site-to-localization statement).	Complete prevention of N-linked glycosylation abolishes surface localization. Some site mutants retain surface localization (e.g., ΔN345/ΔN402/ΔN75N79), whereas Δ10N does not reach the cell surface.	Glycosylation/secretory processing affects trafficking: R110C lacked mature O-glycosylated form and cell-surface expression and was retained in ER; brefeldin A blocks ER-to-Golgi transport of NPR-B.	0.8	0.8	partial_match	partial_match
Direct downstream effectors	Not reported.	Not reported (beyond cGMP as a downstream readout).	cGMP (immediate product/second messenger increased upon activation).		0	not_comparable	coverage_mismatch
Downstream pathways	Not reported in the curated comment text (Reactome/GO pathway cross-references are listed but no mechanistic pathway description is provided here).	GC-C/cGMP signaling (increased intracellular cGMP accumulation).	CNP/NPR-B (NPR2)/cGMP signaling; also described as NPR2/cGMP skeletal-growth signaling in the context of activating variants.	0	0	coverage_mismatch	coverage_mismatch
Cellular consequences	Ligand (enterotoxin) stimulation markedly increases/accumulates intracellular cGMP in expressing cells.	STa/ST stimulation increases intracellular cGMP; IKEPP co-expression reduces STa-stimulated cGMP and decreases ligand sensitivity; blocking N-linked glycosylation can abolish ST binding and prevent surface localization.	CNP stimulation increases intracellular cGMP (e.g., >100-fold in transfected cells); some loss-of-function variants markedly reduce/abolish CNP-stimulated cGMP; some variants can dominantly suppress WT signaling when coexpressed (e.g., L658F).	0.8	0.85	partial_match	partial_match
Has activating mutations or variants	Yes; variant Ser-840-Ile is an activating mutation (DIAR6) causing markedly increased cGMP production upon ligand exposure.	Not reported.	Yes—activating/gain-of-function variants are reported, including p.Arg655Cys and p.Val883Met (V883M).	0	1	coverage_mismatch	semantic_match
Has inactivating mutations or variants	Variant Asp-387-Gly (MECIL) reduces activation of guanylate cyclase activity (~60% lower than wild-type).	Yes; loss-of-function/inactivating variants are reported, including natural variants p.Asp387Gly and p.Asn757Lysfs*2, and engineered loss-of-function variants (e.g., GCCΔ4; GC-CΔ10N).	Yes—loss-of-function variants are reported (e.g., p.L658F, p.R110C, p.Q417E).	1	1	semantic_match	semantic_match
Has drug-resistance variants	Not reported.	Not reported.	Not reported.			not_comparable	not_comparable
Has inhibitors	Not reported.	Yes; reported inhibitors/modulators include IKEPP (inhibits STa-mediated activation), ATP and ZnCl2 (inhibit cyclase activity of purified intracellular domain construct), and tunicamycin (indirectly inhibits function via blocking N-linked glycosylation).	Not reported (processing/trafficking agents such as brefeldin A or tunicamycin are mentioned, but not as NPR2-targeting inhibitors).	0		coverage_mismatch	not_comparable
Inhibitor types	Not reported.	Interacting-protein inhibitor (IKEPP); chemical/indirect inhibitor (tunicamycin; via glycosylation inhibition); small-molecule/ion inhibitors (ATP; Zn2+).	Not reported.	0		coverage_mismatch	not_comparable
Is disease-causing	Yes; variants in GUCY2C cause Diarrhea 6 (DIAR6) and Meconium ileus (MECIL).	Yes; homozygous GUCY2C variants are reported to contribute to non-CF meconium ileus.	Yes—variants in NPR2/NPR-B are reported as clinically causal/associated with growth disorders (both short stature/AMDM and tall stature/overgrowth phenotypes).	1	1	semantic_match	semantic_match
Associated diseases	Diarrhea 6 (DIAR6) and Meconium ileus (MECIL).	Non-CF meconium ileus (including severe cases requiring surgery) associated with homozygous loss-of-function GUCY2C variants (p.Asp387Gly; p.Asn757Lysfs*2).	Acromesomelic dysplasia, type Maroteaux (AMDM); short stature; familial skeletal overgrowth/tall stature; essential hypertension association reported for an intron 2 microsatellite polymorphism.	0.7	0	partial_match	mismatch
Is cancer-causing	Not reported (somatic mutations are listed, but no statement that it is cancer-causing).	Not reported.	Not reported.			not_comparable	not_comparable
Cancer types	Metastatic melanoma sample reported with a somatic mutation (Gly-61-Arg).	Not reported.	Not reported.	0	0	coverage_mismatch	coverage_mismatch

### Sheet: Table S7
question	within_comparable	cross_comparable	within_mean	cross_mean
Official gene symbol	20	450	0	0
Kinase family	16	450	0	0
Is an atypical kinase	7	141	0.142857	0.0312057
Presence of an active kinase domain	11	450	0.509091	0.000444444
Presence of an inactive kinase or pseudokinase domain	15	257	0.4	0.0315175
Other domains in the kinase protein	20	450	0.7875	0.0818889
Regulatory domains or motifs	19	445	0.110526	0.0998876
Has a signal peptide	20	374	0.58	0.0933155
Is a transmembrane protein	20	450	1	0.126667
Is a receptor	18	316	0.372222	0.0882911
Is secreted	0	10		0
Proteolytic processing	7	262	0.142857	0.0671756
Tissue-expression pattern	20	447	0.26	0.121588
Subcellular localizations	20	450	0.685	0.246444
Substrates	20	450	0.9725	0
Is autophosphorylated	0	385		0
Upstream regulators	20	450	0.0925	0.0155556
Activation mechanism	20	450	0.2675	0.130556
Is autoinhibited	4	303	0	0.0561056
Oligomerization state	19	427	0.426316	0.31452
Modification types	20	450	0.365	0.310222
Modification effects on activity	19	439	0.286842	0.301367
Modification effects on localization	11	286	0.0727273	0.0729021
Direct downstream effectors	7	398	0.0285714	0
Downstream pathways	20	450	0.39	0.00555556
Cellular consequences	20	450	0.3825	0.0337778
Has activating mutations or variants	16	394	0.25	0.449492
Has inactivating mutations or variants	19	446	0.473684	0.670852
Has drug-resistance variants	0	75		0
Has inhibitors	16	413	0.25	0.430266
Inhibitor types	16	399	0.11875	0.0927318
Is disease-causing	18	394	0.333333	0.45533
Associated diseases	18	417	0	0.00239808
Is cancer-causing	0	110		0
Cancer types	12	358	0	0.0643855
